# Nanopore Guided Annotation of Transcriptome Architectures

**DOI:** 10.1101/2024.04.02.587744

**Authors:** Jonathan S. Abebe, Yasmine Alwie, Erik Fuhrmann, Jonas Leins, Julia Mai, Ruth Verstraten, Sabrina Schreiner, Angus C. Wilson, Daniel P. Depledge

**Affiliations:** Department of Microbiology, New York University School of Medicine, New York, NY, USA; Institute of Virology, Hannover Medical School, Hannover, Germany; Institute of Virology, University Medical Center, Albert-Ludwigs-University Freiburg, Freiburg, Germany; German Center for Infection Research (DZIF), partner site Hannover-Braunschweig, Hannover, Germany; Cluster of Excellence RESIST (EXC 2155), Hannover Medical School, Hannover, Germany

**Keywords:** Nanopore, Direct RNA Sequencing, Transcriptome, Annotation, Adenovirus, Herpesvirus, Coronavirus, HAdV-F41

## Abstract

High-resolution annotations of transcriptomes from all domains of life are essential for many sequencing-based RNA analyses, including Nanopore direct RNA sequencing (DRS), which would otherwise be hindered by misalignments and other analysis artefacts. DRS allows the capture and full-length sequencing of native RNAs, without recoding or amplification bias, and resulting data may be interrogated to define the identity and location of chemically modified ribonucleotides, as well as the length of poly(A) tails on individual RNA molecules. Existing software solutions for generating high-resolution transcriptome annotations are poorly suited to small gene dense organisms such as viruses due to the challenge of identifying distinct transcript isoforms where alternative splicing and overlapping RNAs are prevalent. To resolve this, we identified key characteristics of DRS datasets and developed a novel approach to transcriptome. We demonstrate, using a combination of synthetic and original datasets, that our novel approach yields a high level of precision and recall when reconstructing both gene sparse and gene dense transcriptomes from DRS datasets. We further apply this approach to generate a new high resolution transcriptome annotation of the neglected pathogen human adenovirus type F 41 for which we identify 77 distinct transcripts encoding at least 23 different proteins.
