## Supplementary material for "Nanopore Guided Annotation of Transcriptome Architectures": Figure S7

### Sheet: Table. S1
	Sample ID	ENA/SRA accession	description	% reads with readable poly(A) tail*		citation (pmid)
				Human aligned	Virus aligned
	TB40_24h	ERR10167382	NHDFs infected with HCMV strain TB40E at high MOI for 24h	76.52	75.13	https://doi.org/10.15252/embr.202256327
	TB40_48h	ERR10167383	NHDFs infected with HCMV strain TB40E at high MOI for 48h	65.03	63.01
	TB40_72h	ERR10167384	NHDFs infected with HCMV strain TB40E at high MOI for 72h	68.92	67.53
	TB40_72h_siCNOT1-1	ERR10167385	NHDFs infected treated with a siRNA against CNOT1 and infected with HCMV strain TB40E at high MOI for 72h	76.99	77.09
	TB40_72h_siCNOT1-2	ERR10167386	NHDFs infected treated with a siRNA against CNOT1 and infected with HCMV strain TB40E at high MOI for 72h	69.07	69.29
	TB40_72h_siCTRL-1	ERR10167387	NHDFs infected treated with a non-silencing control and infected with HCMV strain TB40E at high MOI for 72h	74.67	75.73
	TB40_72h_siCTRL-2	ERR10167388	NHDFs infected treated with a non-silencing control and infected with HCMV strain TB40E at high MOI for 72h	74.11	73.45
	Ad5-M3KO1	ERR3772592	Adenovirus Ad5 infected A549 cells - METTL3 K.O.	77.61	80.67	https://doi.org/10.1038/s41467-020-19787-6
	Ad5-M3KO2	ERR3772593	Adenovirus Ad5 infected A549 cells - METTL3 K.O.	76.89	79.82
	Ad5-M3P1	ERR3772594	Adenovirus Ad5 infected A549 cells - Control	78.69	81.22
	Ad5-M3P2	ERR3772595	Adenovirus Ad5 infected A549 cells - Control	75.13	77.74
	Ad41_HT29_16h			77.91	58.02	this study
	Ad41_HT29_24h			77.28	66.29
	Ad41_HT29_48h			74.92	78.73
	AdV41-A549-12h			82.49	60.56
	AdV41-A549-24h			81.40	77.15
	AdV41-A549-48h			78.57	82.56
	EMC1-ARPE19-UNT-24-DRS	ERR4285705	EMC-1 cell-free infection of ARPE19 cells - untreated and harvested at 24 hpi	77.75	78.30	https://doi.org/10.1128/mbio.01568-20
	EMC1-ARPE19-UNT-96-DRS	ERR4285708	EMC-1 cell-associated infection of ARPE19 cells - untreated and harvested at 96 hpi	79.04	80.63
